# Increasing transposase abundance with ocean depth correlates with a particle-associated lifestyle

**DOI:** 10.1101/2022.04.27.489810

**Authors:** Juntao Zhong, Thais del Rosario Hernández, Oleksandr Kyrysyuk, Benjamin J. Tully, Rika E. Anderson

## Abstract

Transposases are mobile genetic elements (MGEs) that move within and between genomes, promoting genomic plasticity in microorganisms. In marine microbial communities, the abundance of transposases increases with depth, but the reasons behind this trend remain unclear. Our analysis of metagenomes from the *Tara* Oceans and Malaspina Expeditions suggests that a particle-associated lifestyle is the main covariate for the high occurrence of transposases in the deep ocean. We observed a strong and depth-independent correlation between transposase abundance and the presence of biofilm-associated genes, as well as the prevalence of secretory enzymes. This suggests that mobile genetic elements readily propagate among microbial communities within crowded biofilms. Furthermore, we show that particle association positively correlates with larger genome size, which is in turn is associated with higher transposase abundance. Cassette sequences associated with transposons are enriched with genes related to defense mechanisms, which are more highly expressed in the deep sea. Thus, while transposons spread at the expense of their microbial hosts, they also introduce novel genes and potentially benefit the hosts in helping to compete for limited resources. Overall, our results suggest a new understanding of deep ocean particles as highways for gene sharing among defensively oriented microbial genomes.

**Importance:** Genes can move within and between microbial genomes via mobile genetic elements, which include transposases and transposons. In the oceans, there is a puzzling increase in transposase abundance in microbial genomes as depth increases. To gain insight into this trend, we conducted an extensive analysis of marine microbial metagenomes and metatranscriptomes. We found a significant correlation between transposase abundance and a particle-associated lifestyle among marine microbes. We also observed a link between transposase abundance and genes related to defense mechanisms. These results suggest that as microbes become densely packed into crowded particles, mobile genes are more likely to spread and carry genetic material that provides a competitive advantage in crowded habitats. This may enable deep sea microbes to effectively compete in such environments.
