## Supplementary Table 1 for "Increasing transposase abundance with ocean depth correlates with a particle-associated lifestyle"

### Sheet: S1_transposases_pfam_accession
Table S1: The accession number of 2307 seed sequences of “transposase” and “integrase” genes from the Pfam database.
B8I6W2_CLOCE	Q8TJI6_METAC	B8DUT4_BIFA0	F8GF60_NITSI	F8IBC4_SULAT	B9Q0L9_TOXGV	A9IG79_BORPD	Q92SH3_RHIME	A1VLR6_POLNA	A5N1I3_CLOK5	Q7MPJ3_VIBVY	Q9S2F2_STRCO	Q8YR24_NOSS1	F6DMF0_DESRL	C7LQ62_DESBD	F6CRJ1_DESK7	E0CUK5_VITVI	D0MDA7_RHOM4	Q1QJS0_NITHX
V6F696_9PROT	C5AEQ0_BURGB	Q2WA75_MAGSA	Q9HHG8_HALSA	A5N3W8_CLOK5	D3VJ26_XENNA	Q9M226_ARATH	L2GHK0_COLGN	S5Y232_PARAH	B8II47_METNO	B7JWC1_CYAP8	C5MGQ5_CANTT	Q9D102_MOUSE	C4QX87_KOMPG	A9I2Y2_BORPD	Q7RYR8_NEUCR	A7RUQ6_NEMVE	Q7CLV8_XANCP	Q7BWB3_PORGI
Q2HA64_CHAGB	Q63SM4_BURPS	C5C6V8_MICLC	E3HZH9_RHOVT	A1VWS4_POLNA	R7MJ39_9CLOT	A1VN34_POLNA	C7RLI7_ACCPU	A1VUQ8_POLNA	I1PPW8_ORYGL	C7P0F4_HALMD	A4VTV9_STRSY	A6THX0_KLEP7	E0UND6_CYAP2	H2WIR9_CAEJA	A9IBG5_BORPD	B1X2R1_CYAA5	Q56007_9SYNC	REPC_BPD10
D5X811_THEPJ	A5FFK6_FLAJ1	B3MCS5_DROAN	M1WP92_DESPC	F9ZNM6_ACICS	K4MDN1_9EURY	Q03TW2_LACBA	C8VVJ6_DESAS	A5UR96_ROSS1	C8X7Q7_NAKMY	I1QQ57_ORYGL	F4GQP5_PUSST	K4R0B8_9ACTN	B2JTR0_PARP8	C3KQ91_SINFN	K7L6X7_SOYBN	Q9HSY4_HALSA	D4LK07_9FIRM	Y4JD_SINFN
B5HIQ7_STRPR	B8F0B6_THASP	T0MPX7_9EURY	Q11Z98_POLSJ	Q07XG7_SHEFN	Q53W20_THET8	C7JIJ3_ACEP3	TC3A_CAEEL	Q8XQT3_RALSO	A8IJV7_AZOC5	H2J2F0_RAHAC	I1HGV7_BRADI	M1WQU2_DESPC	Q0SD20_RHOJR	R4K244_CLOPA	B0UEV2_METS4	Q2GVH9_CHAGB	Y4QJ_SINFN	Q7M4J6_LUCCU
Q11AF2_CHESB	G8MLA8_9BURK	A5VHB4_SPHWW	K3Z0P2_SETIT	E3FEH5_STIAD	Q0INP3_ORYSJ	V4IJN3_9DELT	C4YC84_CLAL4	C3XXX4_BRAFL	A1SQR1_NOCSJ	U5Q5B8_9BACT	D8JZW2_DEHLB	Q6MB33_PARUW	B0US86_HISS2	F4C8W8_SPHS2	A1T5G3_MYCVP	F9ZX34_METMM	A9AV24_HERA2	Q12C82_POLSJ
C7RVF5_ACCPU	R5BC97_9BACE	A5UQ82_ROSS1	Q328A0_SHIDS	B6Q8R5_TALMQ	Q877J9_PSEPK	B6HCX5_PENRW	R6KL87_9BACE	L0DTV6_THIND	A9B935_HERA2	A5FLG0_FLAJ1	Q3XYL8_ENTFC	Q48559_LACHE	A6TJJ0_ALKMQ	A6THT3_KLEP7	Q8YWC9_NOSS1	B0TD92_HELMI	C8WZ04_DESRD	K9V3K3_9CYAN
Q9HSW9_HALSA	F4BVC4_METCG	Q2W217_MAGSA	Q5A4Z4_CANAL	W5E738_WHEAT	Q9C702_ARATH	A1U8H5_MARHV	A6VW84_MARMS	Q6JJ62_IPOTF	Q8TQW2_METAC	F1N2L0_BOVIN	B8F9S2_DESAA	B4GGQ9_DROPE	I0AFQ9_IGNAJ	B0JVK3_MICAN	F8AZS8_FRADG	A9KIV3_CLOPH	J9Z9E9_LEPFM	Q899Z6_CLOTE
T0U6W2_9ENTE	A6VTE3_MARMS	Q3IIF5_PSEHT	Q9MAR4_ARATH	U1GTU8_ENDPU	Q5P0K4_AROAE	Q8AY83_ONCMY	M4NEE6_9GAMM	Q8TZR6_PYRFU	K4QW85_9ACTN	Q485N4_COLP3	B9JNY3_AGRRK	A6Q827_SULNB	B0UII8_METS4	K9VGZ0_9CYAN	Q2NU71_SODGM	Q6LKV0_PHOPR	K3W7U3_PYTUL	W1NVY8_AMBTC
K0P2B2_9BACT	O34164_ACIHA	A1B789_PARDP	A9I2X0_BORPD	Q7MWX1_PORGI	Q0AXA3_SYNWW	Q8NL36_XANCP	G0GF56_SPITZ	YFAD_ECOLI	N0AWP8_9BACI	B0VGX1_CLOAI	Q57143_PSEPU	C7RVA0_ACCPU	Q8TM48_METAC	A7IQ06_XANP2	E8RW05_ASTEC	Q893K9_CLOTE	Q3XYP3_ENTFC	U5CW25_AMBTC
Q32H87_SHIDS	E8RN94_ASTEC	B2JSJ8_PARP8	H6NMP0_9BACL	A1WV34_HALHL	E8WYT4_GRATM	B5YGF2_THEYD	Q9X2F2_THEMA	Q96Y41_SULTO	B8FIS4_DESAA	Q88BQ4_PSESM	Q9M9D8_ARATH	F2IEU2_FLUTR	A3QBF1_SHELP	E8X792_GRATM	D3V2K7_XENBS	Q2JBV2_FRASC	J3LBW7_ORYBR	B7GJ01_ANOFW
B8HYT3_CYAP4	F1MXY5_BOVIN	Q01Y39_SOLUE	R7EPD1_9FIRM	A5FWM2_ACICJ	Q0DJ09_ORYSJ	Q8EQ75_OCEIH	C5A973_BURGB	F8I9C7_SULAT	M5DUW0_9GAMM	Q9SKI6_ARATH	OIO02807.1 transposase [Elusimicrobia bacterium CG1_02_56_21]	R4KCJ3_CLOPA	B0UVA1_HISS2	W6S128_9CLOT	R6YN19_9BACT	A8XTP5_CAEBR	Q9WXY8_THEMA	K4AKP9_SETIT
R5UXC4_9FIRM	F8GF49_NITSI	B4U689_HYDS0	A5VHF0_SPHWW	Q5LW63_RUEPO	A7ID36_XANP2	M0S8S7_MUSAM	A4VQ12_PSEU5	Q1GR45_SPHAL	B8M3F4_TALSN	Q0ACG4_ALKEH	I4EAK6_METSZ	U5N554_9BURK	Q1QFV5_NITHX	Q0RYK3_RHOJR	A5FU83_ACICJ	Q186S7_PEPD6	M0YBP7_HORVD	A9B8K8_HERA2
I0IRI6_LEPFC	Q52136_9PROT	A0A0B5QZD8_BACTU	Q9HHX7_HALSA	B8FD28_DESAA	R6SCQ1_9BACE	A3LRT2_PICST	J7LIS7_NOCAA	Q2JGU7_FRASC	V6K059_STRNV	A0R7Y6_PELPD	Q01XA5_SOLUE	Q5AL59_CANAL	Q9H5R2_HUMAN	A5G657_GEOUR	Q7US03_RHOBA	Q92199_ASCIM	Q2GYU8_CHAGB	A1WUN6_HALHL
Q5P663_AROAE	Q5P589_AROAE	Q97XR9_SULSO	D2B543_STRRD	Q1G8J3_LACDA	Q9HKN3_THEAC	F5YCI6_TREAZ	K9PFA7_9CYAN	B9S4Y0_RICCO	B4J2R8_DROGR	G8M2X3_CLOCD	Q9SQN5_ARATH	F9ZUJ5_ACICS	A1TMF8_ACIAC	G2PQA5_MURRD	Q11ZB0_POLSJ	Q326U6_SHIDS	O81450_ARATH	B6QEL4_TALMQ
F6YHK7_XENTR	M0X7N0_HORVD	B4SG22_PELPB	G0A6L5_METMM	F4CXC1_PSEUX	A7HKH9_FERNB	F4CK47_PSEUX	D4H2I8_DENA2	B2UM39_AKKM8	H6NCT4_9BACL	D2QVP2_SPILD	A5G3E6_GEOUR	F9ZNZ5_ACICS	W0BIF3_9GAMM	Q9RZM2_DEIRA	R7L290_9FIRM	F9ZUK3_ACICS	L0F8J9_DESDL	Q9X0B6_THEMA
Q47977_HALSI	A5BH99_VITVI	F9ZBC6_ODOSD	B3SDN6_TRIAD	Q8EDT9_SHEON	F4KS03_HALH1	A6WWS6_OCHA4	A5VHM5_LACRD	A4VLM8_PSEU5	Q9W709_PLEPL	INSG_ECOLI	A8L9Q9_FRASN	Q9X5L9_RHIML	A5FLH9_FLAJ1	F4BXD7_METCG	F4GP57_PUSST	Q1D4X0_MYXXD	G8MG17_9BURK	D2QZY9_PIRSD
I3LMP7_PIG	R5IX36_9FIRM	H3FQT0_PRIPA	C7N5D5_SLAHD	B8P3F2_POSPM	Q12TS2_METBU	A6KXC4_BACV8	B1WQK8_CYAA5	A7E8E5_SCLS1	V9W126_9RHOB	J3N0G0_ORYBR	B8F7V2_HAEPS	I1MHP5_SOYBN	K9TH16_9CYAN	B0WVD1_CULQU	YFCI_ECOLI	A0B5M1_METTP	B9SN75_RICCO	A5CZI8_PELTS
Q9N5Z0_CAEEL	Q8F852_LEPIN	F6CRA3_DESK7	R6WIL0_9FIRM	Q10843_MYCTU	K7SED8_GLUOY	A5CZF5_PELTS	Q97LA5_CLOAB	Q21TY4_RHOFT	D5SKQ9_STRC2	A7I3K5_CAMHC	Q13TB5_BURXL	Q9X3R8_RIEAN	A5FTS5_ACICJ	K9WHC0_9CYAN	U5S0Z3_9CLOT	B3RU47_TRIAD	Q9M3F0_ARATH	Q3STH3_NITWN
Q981D9_SULSO	R7I3T0_9CLOT	J7QED5_METSZ	I0IBR2_PHYMF	B1X2Z4_CYAA5	S5UM60_STRC3	A8L426_FRASN	A7YY82_RAT	Q08536_BACFG	A6QB17_SULNB	B4E7S8_BURCJ	C7NF70_KYTSD	A6TNF2_ALKMQ	B5J2L2_9RHOB	L0EJ29_THECK	Q7MZV8_PHOLL	Q99Q09_CAUCR	Q6W4R9_VIBA7	F6B724_DESCC
Q7WXQ6_CUPNH	H6L5Q3_SAPGL	K9TSC3_9CYAN	Q8R6J4_FUSNN	B1I2U2_DESAP	I3U2V5_ENTFC	Q99XV1_STRP1	Q6NA92_RHOPA	Q490H4_STRP1	B0TA18_CAUSK	A0R804_PELPD	F9ZUC2_ACICS	D3S9B6_THISK	H2ZS50_LATCH	A6TK98_ALKMQ	F2J3U5_POLGS	Q2HGJ9_CHAGB	B9LSV3_HALLT	W1NG90_AMBTC
K7UQ89_MAIZE	G4RDZ0_PELHB	Q7LXH2_SULSO	B7VNZ3_VIBTL	F4HQA2_ARATH	F6HXG3_VITVI	D3VKT4_XENNA	D2U9J9_XANAP	B9JRL2_AGRVS	A2XRJ9_ORYSI	Q11ZA7_POLSJ	K8ET59_CARML	O51966_HALSA	Q5HXH0_GLUOX	E6UDT7_RUMA7	Q3IPA5_NATPD	G8RKF6_MYCRN	L0A7M9_DEIPD	D5CU98_SIDLE
Q989U9_RHILO	G2P0I1_STRVO	C8WSQ5_ALIAD	Q7N1D0_PHOLL	Q5FHW9_LACAC	B3PDG1_CELJU	K7UQ06_MAIZE	F7V719_CLOSS	S0J257_9ENTE	TIGD5_RAT	B0WJI7_CULQU	B8MC88_TALSN	B9HTG1_POPTR	Q9RU04_DEIRA	A3DCS3_CLOTH	C7JH74_ACEP3	D7CX63_TRURR	A5FNU2_FLAJ1	V5XR97_ENTMU
M1NBP6_DESSD	R7FEX2_9FIRM	A1VVX9_POLNA	B7KMB9_CYAP7	K9TRK5_9CYAN	TRA2_ECOLX	A5FU16_ACICJ	V5UJY5_9BURK	I3U3F7_ENTFC	Q94GM8_ORYSJ	F6DTI1_DESRL	Q9HHX8_HALSA	C3KQS3_SINFN	H8N0Y6_CORCM	R6W5S9_9BACT	Q5FID9_LACAC	K3XRI6_SETIT	C7JHX5_ACEP3	I1YLQ9_METFJ
Q9FHE7_ARATH	B0C0G8_ACAM1	Q880E7_PSESM	G8X5J4_FLACA	Q8R791_CALS4	A5VHC4_SPHWW	T402_BURCE	Q9HKW8_THEAC	O96916_ANOGA	G2KUJ1_LACSM	Q2K8N7_RHIEC	TRA1_MYCTU	A1U0M3_MARHV	A1VWY5_POLNA	C7JC03_ACEP3	Q9HSW7_HALSA	K3XSV5_SETIT	B2AVR0_PODAN	Q47YX3_COLP3
F6B884_DESCC	A1TZA6_MARHV	Q981F1_RHILO	C5BJH2_TERTT	Q8ABT3_BACTN	G7Z5K4_AZOL4	B8M5W1_TALSN	K9U2T7_9CYAN	W5H676_WHEAT	Q9ZU73_ARATH	H1XQH5_9BACT	A9F243_SORC5	Q5LW54_RUEPO	I6Y560_MYCTU	Q8TKP7_METAC	B6QMK9_TALMQ	A4VUY6_STRSY	A1AY41_PARDP	G6G790_DESMD
F9GE37_FUSOF	C8VVJ3_DESAS	Q2LQX9_SYNAS	A6X2I5_OCHA4	A1VVP8_POLNA	R5QFC0_9FIRM	Q9X6G5_ENTFC	M7WPI7_RHOT1	A8I7J2_AZOC5	L0EKM5_THECK	F4HC53_GALAU	Q97WZ3_SULSO	K4AIL3_SETIT	S5XY44_PARAH	Q12TD3_METBU	Q9S1C5_PORGN	E8RMA6_ASTEC	A1WRY7_VEREI	Q9JY46_NEIMB
D3HN90_LEGLN	M1E014_SOLTU	C9ZBC3_STRSW	B0US35_HISS2	A5VHU9_LACRD	B1V316_CLOPF	L0EA58_THECK	F9YQA6_CAPCC	B9ECB5_MACCJ	Q3A715_PELCD	Q02BC1_SOLUE	K7K813_SOYBN	H6LC85_ACEWD	W8T239_EUBAC	A8LEA1_FRASN	Q12AQ3_POLSJ	Q8DQZ8_STRR6	M0W1K7_HORVD	Q7M793_GLOVI
A1SHE8_NOCSJ	I1EI32_AMPQE	D5WY41_KYRT2	I1L581_SOYBN	Q7WXQ8_CUPNH	A3RNP8_RALSL	S0KGE4_9ENTE	S5ZI24_THELN	I3YGS5_THIV6	K4D6X7_SOLLC	Q2SM06_HAHCH	G1QSW3_NOMLE	Q16925_ANOAL	F8IBH4_SULAT	E6SEJ4_INTC7	Q024F7_SOLUE	D2B081_STRRD	D4FLP5_STAEP	F0R4R5_BACSH
A0BP99_PARTE	Q9X307_BACAN	W0L9P3_9GAMM	A0DFW0_PARTE	F9ZWB5_METMM	E3FGE2_STIAD	A0P9K9_ONCMY	Q24W02_DESHY	Q72EJ4_DESVH	A0R7Y8_PELPD	B9JPU6_AGRRK	Q18KK1_HALWD	Q92385_TOLIN	B2WJR8_PYRTR	Q0W2F9_METAR	P52K_HUMAN	D3HLS2_LEGLN	C0Z9Y2_BREBN	A5FCA3_FLAJ1
G2SX21_ROSHA	A5DRE6_PICGU	Q3IM00_NATPD	J9L8X3_ACYPI	K0J1F7_AMPXN	D9SRZ2_CLOC7	Q5Z810_ORYSJ	Q6W4T4_VIBA7	A6TM44_ALKMQ	Q9Z3F3_XANCE	A5CAB0_VITVI	R4KIF6_9FIRM	V6EWH3_9PROT	Q948N8_DAUCA	T1NE90_TRIUA	Q9LZN8_ARATH	W8U6T4_YEREN	B4MU89_DROWI	A5UWB3_ROSS1
A1SUP8_PSYIN	Q9ZAA3_MYCMI	J3M531_ORYBR	D5AV53_RHOCB	G2P834_STRVO	A5CZL3_PELTS	A7TGZ7_VANPO	X1XR80_ACYPI	E8SEF2_STAPH	A6WWL0_OCHA4	Q04218_ANTMA	D3VAU2_XENNA	B0T9V6_CAUSK	A0JQH2_LACS1	G0VR23_MEGEL	A8KZ16_FRASN	Q144L9_BURXL	B2B3A8_PODAN	Q8A590_BACTN
C1D5Y4_LARHH	B2HMH6_MYCMM	Q3Y111_ENTFC	D3DZ66_METRM	F1MNE2_BOVIN	I1IK71_BRADI	REPC_BPMU	E3N364_CAERE	Q2YKH5_BRUA2	W5GI92_WHEAT	A1SFF8_NOCSJ	A0R0Y3_MYCS2	Q2J5E9_FRASC	R6P701_9CLOT	K0CEH9_ALCDB	A7H9W3_ANADF	M0TRY6_MUSAM	D2RLI2_ACIFV	O33754_STREE
B3EBW5_GEOLS	Q72AJ0_DESVH	E0SJJ4_DICD3	T0LVF7_9EURY	D3G123_BACPE	A6TIZ2_KLEP7	Q2QMP0_ORYSJ	Q7TTN7_RHOBA	E6UFG5_RUMA7	B9K391_AGRVS	Q1GW54_SPHAL	Q981L3_RHILO	B0SWR3_CAUSK	G8LZY1_CLOCD	F5ZCD3_ALTNA	Q3ASF0_CHLCH	A6Q7D8_SULNB	G1QFL4_MYOLU	J9K229_ACYPI
A5FTI1_ACICJ	Q44566_KOMXY	A5G455_GEOUR	B9JYV8_AGRVS	M4NGL6_9GAMM	Y4UH_SINFN	Q5KYQ1_GEOKA	E4RTX1_LEAB4	E9FE73_METRA	I1YFG9_METFJ	I6Y941_MYCTU	O06367_MYCTU	Q74KQ8_LACJO	F8KYG0_PARAV	TRA3_RHIME	C1DIG1_AZOVD	A4G5G3_HERAR	Q08VL3_STIAD	F8A552_CELGA
Q82RD4_STRAW	A1VVT0_POLNA	H6R965_NOCCG	Q67TF6_SYMTH	B2UE95_RALPJ	O48730_ARATH	E8RBZ0_DESPD	V6JSW3_STRNV	ABP1_SCHPO	Q9KBM5_BACHD	A5UPG0_ROSS1	E3M5A3_CAERE	Q11ZA3_POLSJ	A4XPD4_PSEMY	Q2LS71_SYNAS	M1AIG4_SOLTU	E6SG98_THEM7	Q9X0D4_THEMA	Q6LQP5_PHOPR
B7J707_ACIF2	A1TYA9_MARHV	B3EP03_CHLPB	Q94I85_ORYSA	Q6ACG7_LEIXX	Q1QKN3_NITHX	TRA5_LACLA	Q9R3J8_DEIRA	Q32ER4_SHIDS	Q9LPA7_ARATH	A6T625_KLEP7	Q8P7A4_XANCP	Q9XAG8_STRCO	M4SNN2_9SPHN	C3XQM4_BRAFL	F9ZR27_ACICS	Q8R941_CALS4	Q8YLC6_NOSS1	Q9LDB0_ARATH
Q39WR5_GEOMG	Q5WE63_BACSK	M9X8J2_MANHA	Q5JI87_THEKO	B7Q211_IXOSC	Q32FA4_SHIDS	B3M8I7_DROAN	K4LI35_THEPS	I3TNA4_TISMK	Q2W8U4_MAGSA	Q7DAX3_LACLA	L0A7V0_DEIPD	Q72EL6_DESVH	D2A2R4_TRICA	B3RKT1_TRIAD	A5FTL3_ACICJ	Q9KM89_VIBCH	O81431_ARATH	C4Y5G8_CLAL4
C5AKW4_BURGB	Q6LR47_PHOPR	Q024Q9_SOLUE	Q9ZR00_ARATH	Q7TTD6_RHOBA	B3EJR4_CHLPB	Q2GWL4_CHAGB	D5AQR7_RHOCB	B8PP05_POSPM	K3YC99_SETIT	L0G6P1_ECHVK	A3DGX2_CLOTH	K7L1W5_SOYBN	Q21BE0_RHOPB	Q0SKI0_RHOJR	M4NGM8_9GAMM	Q9FZ78_ARATH	A4FHC9_SACEN	O69923_STRCO
E0SK65_DICD3	M4SAP4_9SPHN	D3PC81_DEFDS	A5EVZ3_DICNV	H7DQS4_DESAJ	F8JCU8_HYPSM	Q9SY99_ARATH	Q9CAS8_ARATH	Q3JE33_NITOC	G8UIS6_TANFA	G1QAJ2_MYOLU	R4KLY5_9FIRM	A1VV93_POLNA	A4J2W0_DESRM	Q0W714_METAR	T1LNT9_TRIUA	Q9JRT9_NEIMB	Q1QFB0_NITHX	Q7M7A3_PHOLL
C5CCU3_MICLC	L0F4X9_DESDL	F8A3J2_CELGA	G2TI57_BACCO	A9AVK4_HERA2	A5G9R6_GEOUR	V4JXV1_9GAMM	D3VLZ9_XENNA	Q7NPA6_GLOVI	B9LMY5_HALLT	Q6W1K1_SINFN	C4ZJI9_THASP	Q8R6Y7_CALS4	TH11_HALSA	D3G1Y3_BACPE	A1VJB4_POLNA	A0A0N1KAC4_9ACTN	B3E336_GEOLS	W8WXU5_CASDE
C8X049_DESRD	D7BWB8_STRBB	Q217V6_RHOPB	F6IP37_9SPHN	Q1WR17_LACS1	Q9ZA61_PORGN	Q1VRT6_PSYTT	E0UFJ1_CYAP2	Q8T648_BACDO	E0UM56_CYAP2	Q2LS59_SYNAS	A4VPG3_PSEU5	Q1DBF5_MYXXD	P71168_ENTAG	D0IVC0_COMT2	F8E900_FLESM	Q9PFX1_XYLFA	Q8DGA6_THEEB	Q7WXR9_CUPNH
Q2JE05_FRASC	A8ZW27_DESOH	Q1QF32_NITHX	Q69Q36_ORYSJ	D5AQV9_RHOCB	A6TNC5_ALKMQ	Q25438_MUSDO	A0C9I6_PARTE	C7MV27_SACVD	Q9LHP8_ARATH	A1W269_ACISJ	Q882Y7_PSESM	D3VCU7_XENNA	A9B2J1_HERA2	A0E1K1_PARTE	D2U9A2_XANAP	I1QDU7_ORYGL	Q0AUN2_SYNWW	Q7MZP4_PHOLL
E6WTH8_PSEUU	O66931_AQUAE	O85803_XANEU	Q877S4_BACTN	Q1KZY0_ANOGA	H3H5W0_PHYRM	Q2GTJ0_CHAGB	Q2LVB1_SYNAS	E3FYA9_STIAD	Q8RCM3_CALS4	O22369_PETHY	Q5ZXT4_LEGPH	B4SFJ7_PELPB	I1YEB5_METFJ	Q6W1C6_SINFN	F1MHE8_BOVIN	Q11AJ8_CHESB	Q24Y06_DESHY	A2WVP5_ORYSI
B3PCD7_CELJU	B8P9P7_POSPM	TCB2_CAEBR	Q92W24_RHIME	R7R019_9FIRM	R5RMY5_9FIRM	W5EAB0_WHEAT	B9TK62_RICCO	R4LHF2_9ACTN	I4EB98_METSZ	L0G4D0_ECHVK	Q1IXN5_DEIGD	W6FRM7_NODSP	U6EEP9_9EURY	T2GDD9_DESGI	K3ZEJ6_SETIT	Q2H0C3_CHAGB	I0HTI8_RUBGI	Q9LJA5_ARATH
V4JUP8_9GAMM	B9JP94_AGRRK	U3I6B1_ANAPL	R6ZJQ4_9FIRM	Q5AQD5_EMENI	G4L1V3_OSCVS	Q11SK3_CYTH3	A625_PBCV1	R5HRR1_9FIRM	Q24RY6_DESHY	Q4JXT2_CORJK	F3YVY6_DESAF	Q3AA53_CARHZ	D4YY99_SPHJU	Q896T1_CLOTE	J7TV56_MORMO	O07796_MYCTU	Y751_METJA	A3HZW2_9BACT
U5D175_AMBTC	A0LBD9_MAGMM	Q9LUU2_ARATH	D1AMJ4_SEBTE	G4KYK6_OSCVS	V9VQY8_9RHOB	Q03AJ6_LACC3	A9B8J8_HERA2	E6UAL3_RUMA7	C4LF51_TOLAT	B7GI78_ANOFW	Y1635_METJA	T2G9K2_DESGI	D6D6Y0_9BACE	E3J3M4_FRASU	M4FGM2_BRARP	Q7DB05_CAUCR	O50546_STRTR	E5AQF1_PARRH
Q79ZS9_STRAW	D9SD48_GALCS	Q5P5H7_AROAE	K7L793_SOYBN	E1VKH1_9GAMM	Q9XI39_ARATH	Q82PQ1_STRAW	C4JK66_UNCRE	R7I8E9_9FIRM	K9Y092_STAC7	K7TEG5_GLUOY	A0A0D1E7Y5_USTMA	B8GUZ8_THISH	G3XCP7_RHIME	Q9HSW8_HALSA	A4FD12_SACEN	E6UIR3_RUMA7	K3ZMR1_SETIT	Q9LH75_ARATH
Q5KUN9_GEOKA	Q9X8Z6_STRCO	CENPB_HUMAN	F8E5J2_FLESM	B0KBC5_THEP3	I1QWJ2_ORYGL	E6TZM0_BACCJ	Q88FK3_PSEPK	Q1VPE4_PSYTT	A0L5T8_MAGMM	F2Z6D1_KLULA	B0TA27_CAUSK	G7ZI34_AZOL4	TRA5_RHIME	Q7S886_NEUCR	Q9FN98_ARATH	A8ZUQ7_DESOH	P73816_SYNY3	V9XQ73_9NOCA
Q9X5K3_RHOER	Q0B0L1_SYNWW	Q96ZC6_SULTO	R5F1L2_9CLOT	A0A068X1X4_HYMMI	A7IP73_XANP2	Q2S639_SALRD	A7HGL2_ANADF	B9TCG2_RICCO	E8RCP6_DESPD	K9URS1_9CYAN	M0QW31_BOVIN	E3FEE9_STIAD	G0J0I1_CYCMS	F2ND40_DESAR	D0IXW2_COMT2	Q2LRL7_SYNAS	Q54C89_DICDI	Q28MC9_JANSC
I3U6G4_ENTFC	D8K1R9_DEHLB	W0E4P1_9FIRM	F8JS56_STREN	D7CBW3_STRBB	Q5P579_AROAE	Q8A6A5_BACTN	Q972S9_SULTO	M1DTK7_SOLTU	U5CTY0_AMBTC	D3RR57_ALLVD	F1MJW1_BOVIN	R6D913_9FIRM	Q97Y67_SULSO	B7J9H7_ACIF2	Q9HSD4_HALSA	F3ZUC3_9BACE	Q7MP33_VIBVY	A1TZB1_MARHV
F8J7K3_HYPSM	M5DZG3_9GAMM	G1Q9Q4_MYOLU	C1F4S5_ACIC5	C3YG49_BRAFL	B8C3I4_THAPS	A9NGB3_ACHLI	J9AWH7_WUCBA	A1ARL6_PELPD	Q6LJ21_PHOPR	Q97TK6_CLOAB	Q02881_DROHE	C7RJH1_ACCPU	L0EDA0_THECK	Q9P313_CRYPA	J9MAI1_ACYPI	Q972N6_SULTO	Q1QFY0_NITHX	G2J495_PSEUL
Q7MP08_VIBVY	Q3L999_RHOE4	G3N0W9_BOVIN	F2J739_POLGS	R7A7Z5_9FIRM	Q036F8_LACC3	Q9RC76_BACHO	C7PYP2_CATAD	G3MWL6_BOVIN	O74636_FUSOX	A5PJT5_BOVIN	M0RS01_MUSAM	D3VJA7_XENNA	D3V9L2_XENNA	Q6MDH9_PARUW	Q7UVV9_RHOBA	Q5AL58_CANAL	K9W0W6_9CYAN	Q27281_DROVI
C7RVY1_ACCPU	Q5L2G6_GEOKA	A5D5B5_PELTS	D5UMJ9_TSUPD	Q0SKT7_RHOJR	Q67TF4_SYMTH	Q31F34_THICR	U5GH91_POPTR	Q3A753_PELCD	A9I2I8_BORPD	Q2QSV4_ORYSJ	Q6C298_YARLI	A1VQ96_POLNA	M0Z7G8_HORVD	F9ZUG1_ACICS	Q2SAN0_HAHCH	Q13ZV0_BURXL	B7GEZ1_ANOFW	B2JXN8_PARP8
Q8YRS1_NOSS1	I1G2D6_AMPQE	W1P2N8_AMBTC	Q9LSK4_ARATH	U2SY49_9FIRM	C7Q663_CATAD	A8LRI7_DINSH	Q8R994_CALS4	F2JVJ3_MARM1	Q981X5_RHILO	A9TQJ9_PHYPA	Q9XYD5_HAECO	G2ITV9_9SPHN	Q98AE0_RHILO	I1L0A1_SOYBN	G0L034_ZOBGA	Q2G1A0_STAA8	Q21J99_SACD2	B8P3F1_POSPM
C5MBB9_CANTT	Q0D1G9_ASPTN	K9ZIY0_ANACC	T1MR50_TRIUA	B8F0G2_THASP	B3MAE5_DROAN	A1TA31_MYCVP	C6VZ24_DYAFD	F2L6S0_PSEUX	A5N477_CLOK5	C4ZDR4_AGARV	A5VGU0_SPHWW	W5E6D8_WHEAT	V4J9Z0_9DELT	Q25BL3_BRAOL	Q5AW14_EMENI	E3FG97_STIAD	K7LPF2_SOYBN	G4KVU3_OSCVS
K4LFE2_THEPS	Q6W4N6_VIBA7	A6X8A0_OCHA4	G4KTZ9_OSCVS	A4YIS2_METS5	W4XHS4_STRPU	Y85A_METJA	A4VH92_PSEU5	R6CUZ1_9BACE	F9ZWB2_METMM	O86607_STRCO	A8MBQ7_CALMQ	Q9HSD5_HALSA	Q0A7P5_ALKEH	J3KUR5_ORYBR	B3E813_GEOLS	Q1KUP1_9ROSI	A0LAX3_MAGMM	F2J665_POLGS
S6AY43_PSERE	Q877S8_BACTN	Q0RXP8_RHOJR	C3YD23_BRAFL	U5GKT3_POPTR	Q5HXP4_GLUOX	R5FY92_9PORP	B7PK98_IXOSC	B0U9Y5_METS4	F7YSI7_VIBA7	A8LTC2_DINSH	G7Y949_CLOSI	A9BSQ1_DELAS	Q0AU64_SYNWW	B2UDG4_RALPJ	D3FX46_BACPE	Q602V4_METCA	R7C239_9FIRM	E8RMA1_ASTEC
A4J5J3_DESRM	Q8TMD0_METAC	A2FJ98_TRIVA	C1DQX3_AZOVD	A0ZLG9_NODSP	E3H7W3_ILYPC	B0CVV5_LACBS	K9UJ59_9CYAN	B8IC39_METNO	B9K608_AGRVS	Q47UN1_COLP3	A1W524_ACISJ	M4NFQ3_9GAMM	W1NMN9_AMBTC	Q7ARH3_YERPE	A5VI71_LACRD	Q9JYF9_NEIMB	R4KD26_CLOPA	Q0RJM6_FRAAA
R5HVL4_9FIRM	Q1QJN6_NITHX	A8EVG4_ARCB4	Q2JBU1_FRASC	A3N0V7_ACTP2	W0A8E6_9SPHN	E7AC30_HELFC	Q12LE0_SHEDO	Q8FTR3_COREF	K4LGG8_9FIRM	Q1IL60_KORVE	G0NU48_CAEBE	E2Q9S5_STRC2	O07439_MYCUL	Q9C513_ARATH	E3I0P8_RHOVT	A2RJ55_LACLM	G8MLT2_9BURK	G8MKS4_9BURK
A4IFM0_BOVIN	Q8S6T7_ORYSJ	B8LUA9_TALSN	B7QAS1_IXOSC	A0AW00_ARTS2	M0TZ45_MUSAM	I4DBE7_DESAJ	A6KXM9_BACV8	K4A1T2_SETIT	O68709_YERPE	T0N4R5_9EURY	A8XMI6_CAEBR	B2VX06_PYRTR	A5GCD0_GEOUR	B9SWK8_RICCO	Q0J7A0_ORYSJ	B8MRU7_TALSN	B1Y3A6_LEPCP	L0J3K8_9MYCO
X4ZR68_9BACL	J3KUJ8_ORYBR	G7M7C5_9CLOT	D7DW69_NOSA0	B0TD94_HELMI	Q2J579_FRASC	X1X1I8_ACYPI	E8WZW9_GRATM	B9TL16_RICCO	Q9ZQN3_ARATH	F4CLZ3_PSEUX	Q1ATR2_RUBXD	Q5NV20_CUPMC	O34754_HELPY	Q82R41_STRAW	Q9LH86_ARATH	Q5ZTU2_LEGPH	A8E1U2_DROME	W1PU80_AMBTC
A6W320_MARMS	B3ESW6_AMOA5	F8B4R3_FRADG	Q12Y41_METBU	A1TZC3_MARHV	C5FDY1_ARTOC	K9UXD2_9CYAN	C8XI72_NAKMY	A4VII5_PSEU5	M0SE49_MUSAM	Q7UZ58_RHOBA	R5QF53_9FIRM	Q9LDK4_ARATH	Q2LQD6_SYNAS	B9DN17_STACT	B8GLW0_THISH	Q8YRS2_NOSS1	A1W7Q5_ACISJ	D3VJS0_XENNA
H2WQ01_CAEJA	Q8XV65_RALSO	T2GDW7_DESGI	Q093Z6_STIAD	Q3AT05_CHLCH	Q86M11_DROBC	Q039J1_LACC3	Q9JWQ1_BACHD	B7PJ01_IXOSC	Q2GYJ3_CHAGB	I3Z7P7_BELBD	L0EL84_THECK	F9FNJ5_FUSOF	E3NNR5_CAERE	I0GM72_SELRL	D0L018_HALNC	B4E7R0_BURCJ	V9XLA9_9NOCA	Q52511_PSESS
C1F2K1_ACIC5	R5RT80_9FIRM	Q23845_DROBF	M1AX19_SOLTU	C4R2P8_KOMPG	D6X1F8_TRICA	Q8YKX7_NOSS1	Q1GW51_SPHAL	B0VJ15_CLOAI	H6LKA8_ACEWD	Q48339_KOMHA	W8ULC4_YEREN	A4XGL7_CALS8	A5WDB5_PSYWF	Q1QJR1_NITHX	K8E581_CARML	Q9ZQJ1_ARATH	L0F689_DESDL	E6U074_BACCJ
Q7CUY4_AGRFC	L7WGS3_NONDD	Q1KZX8_ANOGA	R5JBM2_9FIRM	B7GG49_ANOFW	K9SAY1_9CYAN	I1QPE4_ORYGL	A6X859_OCHA4	A1U7K5_MARHV	C3MFD8_SINFN	B9RBQ7_RICCO	E0S3Q3_BUTPB	Q7M788_PHOLL	R7MIA7_9CLOT	Q9FWT7_ORYSJ	G8NRW7_GRAMM	Q2RGJ4_MOOTA	C4ZDI8_AGARV	O96691_BACRY
G4L2U5_TETHN	W8TXM8_YEREN	Q7CM17_LEPIN	G2Z0J1_FLABF	Q8RG12_FUSNN	A8ZP42_ACAM1	A1T2J7_MYCVP	Q7WXJ2_CUPNH	G2TK09_BACCO	A8NQU1_COPC7	A5VHD5_SPHWW	A6TBV2_KLEP7	K9T658_9CYAN	Q8S8G7_ARATH	A3HSL3_9BACT	S6D8B5_9EURY	B9LW42_HALLT	Q5YM75_NOCFA	Q28SV2_JANSC
Q5P0B2_AROAE	L0DSR3_THIND	M0VPW4_HORVD	A1W5L8_ACISJ	O50197_LACRH	C7RPQ7_ACCPU	I4EAC7_METSZ	K4AWA6_SOLLC	F9ZPH9_ACICS	Q9HKW9_THEAC	R5PM98_9BURK	Q987Z8_RHILO	E7BLE0_PARAH	Q01P74_SOLUE	B0JRZ7_MICAN	Q9K5V1_BACHD	B0UWI6_HISS2	B3MAD7_DROAN	E3LGQ1_CAERE
Q5QL55_GEOKA	G0NID5_CAEBE	G8LYD1_CLOCD	J9M6X8_ACYPI	B7KJ15_CYAP7	Q39SJ0_GEOMG	A6KZW1_BACV8	K3YZ76_SETIT	Q8CME0_THEEB	E6U3V7_ETHHY	R7D2K6_9BACE	K4A171_SETIT	R5HIC7_9SPIR	Q5NWE9_AROAE	X1XQG9_ACYPI	M0UL36_HORVD	G7YDJ0_CLOSI	B8LU95_TALSN	Q8CMB9_COREF
A8C5I4_SALSA	B3E429_GEOLS	Q8F591_LEPIN	B2A1J7_NATTJ	D4YYV3_SPHJU	C6WY87_METML	A6KYK1_BACV8	B2JBS0_NOSP7	B3EJB1_CHLPB	C5D2X1_GEOSW	Q7XEL2_ORYSJ	A1T0T7_PSYIN	F8A915_THEID	G7UUS9_PSEUP	J9LNR4_ACYPI	S5Y2I0_PARAH	Q97LA6_CLOAB	YBFL_ECOLI	E6U5J8_ETHHY
H1MQJ3_SINAD	K9Y2D6_STAC7	H3H147_PHYRM	Q32DE7_SHIDS	Q9BK44_9MUSC	F5YFV0_TREAZ	Q21BL4_RHOPB	A8LT43_DINSH	Q12Q53_SHEDO	Q7A2A0_NOSS1	F2NWJ8_TRES6	Q7MV38_PORGI	Q877K0_PSEPK	D3VM51_XENNA	D9S246_THEOJ	X1WVM7_ACYPI	B7QKT5_IXOSC	M4NN88_9GAMM	I1XJW1_METNJ
A0Q1I0_CLONN	Q3ADW9_CARHZ	Q2JAF8_FRASC	Q60AG9_METCA	Q9XEW1_ARATH	A5VHC1_SPHWW	W5I0R7_WHEAT	Q96XP8_SULTO	M0UKE5_HORVD	A1VM30_POLNA	G8XF70_STREN	E3FPW1_STIAD	A1W7W1_ACISJ	Q10ZU3_TRIEI	Q9R9Q9_RHIML	Q2UMS3_ASPOR	Q88IN5_PSEPK	A5CZL4_PELTS	A1AUI0_PELPD
Q01RA9_SOLUE	L0DD21_SINAD	C7JIJ2_ACEP3	Q9N3P2_CAEEL	P96097_9PROT	Q79UU5_BRADU	Q13XN3_BURXL	B2JC10_NOSP7	Q9SK17_ARATH	Q0DAT1_ORYSJ	G3MYI8_BOVIN	Q0RMF3_FRAAA	M0TUI9_MUSAM	INSH1_ECOLI	D5WVV7_KYRT2	Q2LWP3_SYNAS	B0WY23_CULQU	R5YTQ2_9FIRM	C6CYH6_PAESJ
Q1QMP0_NITHX	Q2NWB3_SODGM	Q96XT5_SULTO	A4KAD9_HELZE	D5X2H5_THIK1	K0P737_9BACT	Q1QGA8_NITHX	A3N0W2_ACTP2	A1T2J4_MYCVP	Q5NWF3_AROAE	A6TGK3_KLEP7	Q81ZS5_NITEU	G4L677_TETHN	B7P6U6_IXOSC	D2AQZ9_STRRD	J9K3E7_ACYPI	X1XP03_ACYPI	M1BMP1_SOLTU	L0DMX2_SINAD
A0AVY2_ARTS2	Q27293_DROME	Q18809_CAEEL	Q11MU1_CHESB	B8GS44_THISH	M1CPU0_SOLTU	A6RE33_AJECN	Q327H4_SHIDS	F8IBH0_SULAT	A6X2K0_OCHA4	K7LR01_SOYBN	A6T857_KLEP7	Q1QM03_NITHX	Q82QX0_STRAW	Q039U6_LACC3	K9X6L6_9NOST	K3YZW9_SETIT	Q1QJR0_NITHX	Q8YKY9_NOSS1
D4MXA4_ANAHA	A8KZ58_FRASN	R7L0L1_9FIRM	G8M1L3_CLOCD	G8UNY8_TANFA	Q0JA97_ORYSJ	DSLE_ARATH	A0AVZ2_ARTS2	D3VCU5_XENNA	U5GQR2_POPTR	K0NP59_DESTT	Q9RI92_STRCO	A7IP00_XANP2	Q815G4_BACCR	K7L9H3_SOYBN	R5U1U3_9FIRM	Q03950_BACFG	Q82YB6_STRAW	A7EIT1_SCLS1
I1IXB1_BRADI	B1YKP1_EXIS2	H1XS13_9BACT	Q5IZH3_DROWI	F7H366_MACMU	E3G0I1_STIAD	A5DFZ0_PICGU	A9B8R7_HERA2	D5UQU0_TSUPD	Q89TT2_BRADU	Q7MJE5_VIBVY	D5X0R6_THIK1	Q9JZF3_NEIMB	B2FS47_STRMK	Q314Y1_DESAG	Q983Q5_RHILO	A1RCX1_ARTAT	Q8YN93_NOSS1	Q3ILG5_PSEHT
B8HZG5_CYAP4	A8ME69_CALMQ	J9W246_LACBU	TNPA_BPMU	B6QNP0_TALMQ	B0JVK2_MICAN	A0LZN4_GRAFK	A4RT41_OSTLU	JERKL_MOUSE	B6GZG0_PENRW	C9ADE2_ENTCA	J3KZ32_ORYBR	T231C_BACTB	Q12AN9_POLSJ	Q9SHS4_ARATH	Q5L872_BACFN	D3FUL1_BACPE	A6X810_OCHA4	A7IPT5_XANP2
D8JZS7_DEHLB	F8L2W6_SIMNZ	Y1391_AQUAE	Q3Y3U6_ENTFC	Q6AER0_LEIXX	A1WMI2_VEREI	Q8R6I4_CALS4	E1VMB0_9GAMM	D6Z5L6_DESAT	A6T5M8_KLEP7	Q1QGD0_NITHX	V5WF35_9SPIO	Q3JB10_NITOC	F0S6U9_PSESL	Q099A3_STIAD	CBH2_SCHPO	K4IFK5_PSYTT	K4RFT3_9ACTN	Q9ZF40_NEIME
Q1WA47_ICTPU	A2QU47_ASPNC	LCRS_YERPE	J3MS54_ORYBR	A5EW57_DICNV	G7WR00_METH6	B8I341_CLOCE	Q8YJT9_NOSS1	A8ZQ76_ACAM1	Q9LUU6_ARATH	B6HUP5_PENRW	D4YYE9_SPHJU	A1U8D2_MARHV	Q0WQA4_ARATH	K0CI75_ALCDB	Q1KZX9_ANOGA	H1XNN3_9BACT	D8PH01_9BACT	Q6LTU1_PHOPR
A6KWF8_BACV8	F4BWN1_METCG	A7HJN3_FERNB	G4KWA6_OSCVS	Q7LX57_SULSO	G8M278_CLOCD	B4MDR6_DROVI	A0LBL2_MAGMM	C4JNJ5_UNCRE	W0E6L9_9FIRM	A9FW79_PHAIB	B2JXD3_PARP8	K9UPP5_9CYAN	Q877S7_PSEPK	G8MPA9_9BURK	A0E1L6_PARTE	C7NFM9_KYTSD	Q2W201_MAGSA	Q8TPC7_METAC
D4JY06_9FIRM	A4FCQ3_SACEN	Q9SL53_ARATH	Q87GR1_VIBPA	Q92VN5_RHIME	Q1QH05_NITHX	R7MAY5_9CLOT	Q1KZX7_ANOGA	A4FGU6_SACEN	I3YFG3_THIV6	Q1H174_METFK	D4YYL9_SPHJU	F4LWR4_TEPAE	ZBED1_HUMAN	D6EJF1_STRLI	A5CC03_ORITB	Q1QRP1_NITHX	Q12YW6_METBU	B3EBT3_GEOLS
R5FJU2_9CLOT	A4VWX0_STRSY	A8LSZ6_DINSH	A9KPR5_CLOPH	K9SPT2_9CYAN	Q96YJ0_SULTO	Q3ASS1_CHLCH	A9UT57_MONBE	F7YQ33_VIBA7	Q01TH4_SOLUE	U5FFI8_POPTR	Q188D8_PEPD6	Q98EQ0_RHILO	A0R834_PELPD	A1WA15_ACISJ	CENP1_HUMAN	A1BHT6_CHLPD	A6TJT5_ALKMQ	H2XGW8_CAEJA
A1R4K1_ARTAT	Q3INS1_NATPD	Q97TK7_CLOAB	A7S8J7_NEMVE	Q1IK49_KORVE	YHGA_ECOLI	Q50761_MYCTX	K4CQ57_SOLLC	A9B919_HERA2	D2AQQ6_STRRD	B3MAE3_DROAN	E5API9_PARRH	B9JYF3_AGRVS	Q2NQE6_SODGM	A1WDQ5_ACISJ	A3KNX7_DANRE	K0JX63_SACES	Y457_ATV	Q8TH53_METAC
G8AWZ4_AZOBR	B0VF88_CLOAI	B9M8C2_GEODF	E0SLD7_DICD3	Q7LX34_SULSO	A1TR87_ACIAC	G4SXG9_META2	B0JSU6_MICAN	K9VEF8_9CYAN	Q97YE1_SULSO	T5377_GEOSE	Q2N7U1_ERYLH	K4CIN4_SOLLC	F8C284_THEGP	Q8YKG9_NOSS1	Q2GYJ1_CHAGB	Q897V1_CLOTE	Q83WC0_9GAMM	Q2GT60_CHAGB
R4KJB2_9FIRM	Q0AUV2_SYNWW	A8AM18_CITK8	D7C3K2_STRBB	TRAC9_MAIZE	F8E9V8_FLESM	Q67RN8_SYMTH	G8MKD9_9BURK	D5X1A6_THIK1	K7MPQ6_SOYBN	Q9SN25_ARATH	A5FTD8_ACICJ	B4EDQ3_BURCJ	S6BRE2_PSERE	Q10VD5_TRIEI	A8C5I2_SALSA	A7IHK4_XANP2	Q2J904_FRASC	Q82T99_NITEU
D5X0Y7_THIK1	C9RD11_AMMDK	E1VXV3_GLUAR	A5FU84_ACICJ	Q7TTG3_RHOBA	A1BCF7_CHLPD	J9L2E2_ACYPI	A0A0A2FLN1_9PORP	E7FJA7_9BURK	Q7VL69_HAEDU	Q48354_VIBAN	B5HUX9_9ACTN	U5GKF1_POPTR	C7M1A8_ACIFD	Q8ES45_OCEIH	L0DUB9_THIND	Q32DE8_SHIDS	I1I604_BRADI	Q13ZD6_BURXL
Q7VZ91_BORPE	Q21UX7_RHOFT	A5V4Z1_SPHWW	C5L3W9_PERM5	A0BT03_PARTE	K9UEK2_9CYAN	K9UYF5_9CYAN	A0A168UQZ9_9ENTR	Q7M7F4_PHOLL	I1Q5U8_ORYGL	O07317_RHIML	A5FTA0_ACICJ	J3MEA9_ORYBR	U5MVJ1_CLOSA	Q1IW17_DEIGD	M7Z3U0_TRIUA	B6IFY9_CAEBR	K0C3Q8_CYCSP	J9R804_9BACT
A6LZA4_CLOB8	V5WH82_9SPIO	A8ZNY3_ACAM1	Q0D625_ORYSJ	F4IB51_ARATH	B7PQ50_IXOSC	A2SIL0_METPP	A4J1X5_DESRM	Q8KL41_RHIEC	D2UAL0_XANAP	Q2KC49_RHIEC	U9UJW6_RHIID	G8SJI6_ACTS5	Q1QGJ1_NITHX	F7YJ50_VIBA7	B6H1U5_PENRW	Q897V3_CLOTE	A4J198_DESRM	F8DY64_CORRG
H6V8L0_9CAUD	M4NAD9_9GAMM	YIS1_STRCO	C3YGR6_BRAFL	Q92LD9_RHIME	C8W5X5_DESAS	G2PGW6_STRVO	K7HC33_CAEJA	Q8YXQ5_NOSS1	A6X2I3_OCHA4	A0A0A0QX61_ECOLX	A5GBJ9_GEOUR	B8MPG1_TALSN	B8HZ93_CYAP4	G1KVM7_ANOCA	Q3Y110_ENTFC	Q82VJ0_NITEU	V6JV46_STRNV	K9QIM4_9NOSO
Q2JA04_FRASC	O82185_ARATH	B6GWA0_PENRW	C8XHT2_NAKMY	Q3L8Z7_RHOE4	Q9HM87_HALSA	V6EWS6_9PROT	C5CCA9_MICLC	A5G4G9_GEOUR	G3N0N1_BOVIN	YJIP_ECOLI	Q5MPE9_9CREN	L0DBX8_SINAD	D2B518_STRRD	A5D4C6_PELTS	C9ZCW9_STRSW	S5Y251_PARAH	A5FV81_ACICJ	O07182_MYCTU
Q82RM1_STRAW	Q59KD4_CANAL	Q9RT39_DEIRA	K4AJ25_SETIT	A1W9D6_ACISJ	B2A1F5_NATTJ	Q24258_DROME	A1WU46_HALHL	A0LXF4_GRAFK	Q7LX74_SULSO	Q7VL65_HAEDU	B6HBP0_PENRW	J9W7F8_LACBU	G2IU74_9SPHN	Q86PR2_DROPS	H6NGZ4_9BACL	A8F729_PSELT	I5AYK7_9DELT	O69605_METED
L0F5R6_DESDL	Q11Z72_POLSJ	R4KCP5_CLOPA	Q32K77_SHIDS	Q5LVS0_RUEPO	Q2RS17_RHORT	K7JYQ4_NASVI	Q5L867_BACFN	Q9S9W0_ARATH	B8IAF1_METNO	Q8S7P4_ORYSJ	E0UM53_CYAP2	A6TCA7_KLEP7	M4S743_9SPHN	D0KNP0_SULS9	C2GJI0_9CORY	A1TXS5_MARHV	Q12AL3_POLSJ	I1LSG3_SOYBN
K0P6V6_9BACT	B6Q5I9_TALMQ	A6TTH3_ALKMQ	A0M0J7_GRAFK	K7K4V9_SOYBN	Q8E829_SHEON	K4LID6_9FIRM	A3LZF4_PICST	Q7WWT5_CUPNH	Q3Y242_ENTFC	A5FHV9_FLAJ1	Q128G2_POLSJ	A1U7S0_MARHV	O53511_MYCTU	TRA_HAEIN	Q2GMH6_CHAGB	M1FE24_9ALTE	Q57520_VIBCL	Q3ST52_NITWN
P73980_SYNY3	Q2GP59_CHAGB	B8I9Y5_METNO	C7M2E4_ACIFD	H8GKC5_METAL	C7JB57_ACEP3	A6X844_OCHA4	Q5P667_AROAE	W1P6F8_AMBTC	C1DPR7_AZOVD	A8G8P3_SERP5	Q13XG0_BURXL	Q24Z31_DESHY	Q8YK47_NOSS1	H1MQB9_SINAD	Q144I9_BURXL	Q30W02_DESAG	Q24RK2_DESHY	Q2JNY0_SYNJB
F0T0P2_SYNGF	H2ZZ49_LATCH	I0AMT6_IGNAJ	Q8XEY6_RALSO	J3M769_ORYBR	Q7VL05_HAEDU	A1W3J7_ACISJ	B1YEE0_EXIS2	Q8CM73_LEPIN	B9S003_RICCO	D7CBQ3_STRBB	R6UHU0_9CLOT	B4MX17_DROWI	B6Q6H8_TALMQ	Q8U2S1_PYRFU	V5WDY4_9SPIO	B8FGN6_DESAA	A6R1S2_AJECN	M4R9V7_BIBTR
R5B5P5_9CLOT	B8DLF1_DESVM	E0I0J7_9BACT	B8MS06_TALSN	TCB1_CAEBR	M1WA51_CLAP2	A0A0D6KAW5_9CYAN	C5A8D2_BURGB	E4RNC3_HALHG	G8QP98_DECSP	U5CUH5_AMBTC	Q7ARB4_YERPE	Q0W142_METAR	Q2HEA4_CHAGB	F7V1Z4_CLOSS	Q9ZWT4_IPOPU	Q7M7F0_PHOLL	F1MQ19_BOVIN	Q8ZMN9_SALTY
Q3A755_PELCD	Q92LC7_RHIME	Q8KLC9_RHIEC	A1TZA9_MARHV	CBH1_SCHPO	M0YRL1_HORVD	Q2JGQ4_FRASC	I5AXW9_9DELT	B1Y0W6_LEPCP	Q48566_LACHE	INSQ_ECOLI	W0TPR7_9GAMM	B7Q5L6_IXOSC	K7K2U1_SOYBN	T4SA_SYNY3	A6VW41_MARMS	Q9KCU6_BACHD	Q13SS6_BURXL	Q39Z50_GEOMG
A0BCM5_PARTE	A1TQN7_ACIAC	Q6MD88_PARUW	B8GNM9_THISH	D7BKC8_ARCHD	J9KQ08_ACYPI	Q3AEI0_CARHZ	H8GJF3_METAL	B4SER8_PELPB	A0RUH5_CENSY	M0T0T7_MUSAM	K4AIS1_SETIT	Q6LJ23_PHOPR	F5Y9P4_TREAZ	I2BC30_SHIBC	W8WZL6_CASDE	Q5WLG8_BACSK	A8KYK3_FRASN	A1WRT1_VEREI
Q3IV06_RHOS4	Q3IGI7_PSEHT	M0TX49_MUSAM	J9ZA18_LEPFM	Q7NTL9_CHRVO	Q44285_AERSA	I1YVE4_PREI7	Q3IIG0_PSEHT	A4VH33_PSEU5	Q7M7B5_PORGI	A5VIE5_LACRD	G4Q682_ACIIR	A6RBH5_AJECN	K0C660_CYCSP	I3VXR4_THESW	Q0W7V7_METAR	C5AJ45_BURGB	V6JGR6_STRRC	A5VK96_LACRD
Q97YU1_SULSO	W5DNI3_WHEAT	Q749H1_GEOSL	Q79UU3_BRADU	C8XCA4_NAKMY	B1I226_DESAP	E3CVN2_9BACT	P74627_SYNY3	B7QJQ6_IXOSC	K3ZE99_SETIT	A9TC52_PHYPA	G3MYV9_BOVIN	A5FLD5_FLAJ1	Q2NSE9_SODGM	Q8ZRA4_SALTY	C8VXL3_DESAS	E9EJL4_METRA	G2P858_STRVO	Q6LWD4_LACPL
B7JV89_CYAP8	Q9C761_ARATH	B1W2K0_STRGG	A5G4S1_GEOUR	J9SK70_9ACTN	L0D6A7_SINAD	W5GQI5_WHEAT	B1VIA7_CORU7	J9KCE0_ACYPI	Q121V9_POLSJ	F8EZT6_TRECH	Q5HPJ6_STAEQ	Q484I4_COLP3	K7TDT2_GLUOY	E5AS67_PARRH	A9ICZ8_BORPD	B6INB7_RHOCS	Q9WXQ4_THEMA	A4XMT5_CALS8
U5D935_AMBTC	J3KUR9_ORYBR	T1MRY7_TRIUA	E6WNW3_PANSA	D3VE45_XENNA	Q20XV6_RHOPB	R6VZT7_9FIRM	B9TCF5_RICCO	Q8SA99_MAIZE	F5XTI9_MICPN	V5SB29_9RHIZ	I3Z3K0_BELBD	S6BRJ4_PSERE	C9R6S2_AGGAD	D5X1E0_THIK1	Q3A3M8_PELCD	W5Y4C6_9CORY	F8IBD2_SULAT	Q328X8_SHIDS
C3KQN1_SINFN	W0AFB7_9SPHN	E6X7L2_CELAD	Q8KLD1_RHIEC	W5FWV8_WHEAT	B5JB15_9RHOB	B3PCE3_CELJU	C0QBK8_DESAH	R6XA92_9BACT	A1SR28_PSYIN	A0C5A9_PARTE	K3XW61_SETIT	Q8L717_ARATH	Q9S4I4_RHILE	F2JLW5_CELLD	D4LI30_9FIRM	Q9R793_VIBAN	Q7QJZ9_ANOGA	Q877T3_PSESM
J3MRP2_ORYBR	Q2LRS6_SYNAS	H7DWI1_DESAJ	P73414_SYNY3	F4JJC1_ARATH	Q13XM4_BURXL	F8GGG4_NITSI	Y4ZB_SINFN	Q3JDA5_NITOC	E6WLS4_PANSA	F4HCK1_GALAU	B9JRL5_AGRVS	I3Y9W8_THIV6	Q8TU17_METAC	B9JXH4_AGRVS	C8VZD6_DESAS	Q9A1R9_STRP1	K4CQ56_SOLLC	Q8EXI1_LEPIN
D3G083_BACPE	A1TY85_MARHV	A2QBF7_ASPNC	A4VH36_PSEU5	H7DXE5_DESAJ	U5CKI9_AMBTC	W5HA09_WHEAT	Q8CM83_THEEB	Q9XIF1_ARATH	Q163A9_ROSDO	A1U7J8_MARHV	A8ZP40_ACAM1	J3N0M9_ORYBR	Q0A7R0_ALKEH	C4KAN5_THASP	A5BQU7_VITVI	Q8YMI3_NOSS1	A6QVM4_AJECN	Q3Y235_ENTFC
Q07GP0_ROSDO	J3MEH0_ORYBR	A4XCA6_SALTO	Q7D3A4_AGRFC	K9UCI2_9CYAN	D6XYE1_BACIE	A8XEK8_CAEBR	D5WZ69_THIK1	Q7ARJ6_YERPE	V4IVA4_9GAMM	Q9RBZ6_RALSL	A5D038_PELTS	B8II45_METNO	A0R7X8_PELPD	Q7WXH4_CUPNH	A0A068XMA9_HYMMI	B2RJI0_PORG3	R6MWE8_9FIRM	D5SKQ8_STRC2
R6V3T5_9FIRM	B4J234_DROGR	D9R4K5_CLOSW	M4U3P8_9GAMM	G2TN31_BACCO	TIGD3_HUMAN	K9P3S8_CYAGP	B2JY39_PARP8	R5XGG4_9FIRM	Q55076_9SPHN	X1XPM0_ACYPI	B8M4R4_TALSN	B2D6N0_CAEEL	I1HI47_BRADI	K0N235_DESTT	A1WDQ9_ACISJ	Y4RG_SINFN	W5FT86_WHEAT	A1WE41_VEREI
C5Z994_SORBI	B4RD00_PHEZH	Q9ZU63_ARATH	Q2GTJ1_CHAGB	W0AHJ2_9SPHN	Q18CV0_PEPD6	Q877Q3_PSESM	C6WS53_ACTMD	Q7M7G3_GLOVI	Q9RZR1_DEIRA	Q7WXI9_CUPNH	J9Z9Q5_LEPFM	U5FK31_POPTR	M4TS22_9XANT	W0EP63_9PORP	A8L650_FRASN	A5E1L5_LODEL	Q11V54_CYTH3	O34491_HELPY
B8DK74_DESVM	F7V3B6_CLOSS	R7JCY2_9FUSO	M4NJM2_9GAMM	B2UC42_RALPJ	F0R0G7_BACSH	Y4AQ_SINFN	A5FU21_ACICJ	Q0DCZ8_ORYSJ	A7TGB3_VANPO	M4F0W6_BRARP	Q9M1L2_ARATH	Q7DF83_DEIRA	Q898F8_CLOTE	Q8U235_PYRFU	B1VIA8_CORU7	E1VKH3_9GAMM	Q9S7T4_ARATH	R7AVZ1_9FIRM
C7R4M8_JONDD	R6RAE1_9FIRM	A2Q1T1_MEDTR	Q9LIE1_ARATH	Q7CLC3_YERPE	Q8YK98_NOSS1	Q11ZV5_POLSJ	A4YK26_BRASO	O69073_PSESG	Q8GJN4_SYNE7	G8MPH4_9BURK	A6X7I6_OCHA4	Q9JYW8_NEIMB	Q0A8F2_ALKEH	G7P5X0_MACFA	TIGD7_HUMAN	B2JSE3_PARP8	B2IU27_NOSP7	R5E3L4_9BURK
Q4WJL6_ASPFU	X5DLH5_9BACT	O34550_HELPY	A3I0D7_9BACT	Q8YKP4_NOSS1	U5G8Z5_POPTR	Q02VA4_LACLS	D7KJ91_ARALL	Q74ZP8_ASHGO	B2JSJ5_PARP8	F8L2W8_SIMNZ	Q98AF0_RHILO	B4U9J6_HYDS0	M5DRI5_9GAMM	B0S4L2_FINM2	F8B4Q3_FRADG	K7K5P6_SOYBN	B0TAA1_HELMI	Q8XFY4_NOSS1
K7EW09_PONAB	Q893E8_CLOTE	G7V745_THELD	A9RN30_PHYPA	A4F7N9_SACEN	Q2S605_SALRD	Q877B0_ASPOZ	A0A074U1A4_9RHOB	I3Z1S7_BELBD	K7M7G2_SOYBN	G7MCP9_9CLOT	O05546_GLUOY	Q9SL59_ARATH	Q9C1K3_NECHA	R7MJ08_9CLOT	Q5WKC7_BACSK	Q7LXX4_SULSO	A6TIL3_KLEP7	Q18IJ4_HALWD
Q67M35_SYMTH	M9X454_MANHA	K4RGG4_9ACTN	Q899Z5_CLOTE	K9TMS3_9CYAN	B8MCM7_TALSN	R7MGV5_9CLOT	H8GI26_METAL	H2PV68_PONAB	B9JW03_AGRVS	H2X299_CAEJA	E0J3Q0_ECOLW	D7BUE8_STRBB	F6B8B7_DESCC	I3VT40_THESW	B7KIM6_CYAP7	I5AWB2_EUBCE	A1SHJ4_NOCSJ	G8QML2_DECSP
K9VSV3_9CYAN	Q07XG3_SHEFN	K4BIW4_SOLLC	Q9SKI5_ARATH	B4EDF6_BURCJ	C8W6M5_DESAS	F8GJ64_NITSI	K7RNV5_PROA4	Q9XIC2_ARATH	G2TLN9_BACCO	Q3SWJ2_NITWN	Q877J6_PSEPK	H1ICN1_DESDL	J6EA64_SACK1	Q0CFG3_ASPTN	Q2NQ01_SODGM	D0LD85_GORB4	Q2PYW4_SOLTU	G3XCY0_PSEAE
F4CVF8_PSEUX	Q759N9_ASHGO	C3MDL7_SINFN	Q74DL9_GEOSL	A6L6H8_BACV8	Y4PL_SINFN	Q82SR9_NITEU	B8NCE0_ASPFN	O82332_ARATH	M4S7G1_9SPHN	D4L051_9FIRM	M4XGE8_PSEDE	A0AW58_ARTS2	Q8RH82_FUSNN	A4XPD7_PSEMY	M4NHM6_9GAMM	A5CDB4_ORITB	B8IGH7_METNO	D7BW16_STRBB
K7MCB9_SOYBN	P74195_SYNY3	U5NAT0_9BURK	A8AJX9_CITK8	A1W704_ACISJ	K8E450_CARML	B2JTX9_PARP8	L0GZN4_9GAMM	P74059_SYNY3	Q8P8X4_XANCP	R6ZBP4_9ACTN	Q5KYC6_GEOKA	G4EAR3_THECK	R5CD40_9FIRM	Q89T91_BRADU	Q24Y60_DESHY	E3FWS9_STIAD	R4KJ13_CLOPA	D3UWJ3_XENBS
A1VJB6_POLNA	M0QW15_BOVIN	U3TVH3_9ENTR	A5CZ87_PELTS	G4ST70_META2	R6TES7_9FIRM	Q327Z7_SHIDS	Q2HAQ7_CHAGB	Q877Q5_PSESM	B9TNG3_RICCO	Q8RAU1_CALS4	Q89U44_BRADU	B8IIX9_METNO	B9TPW3_RICCO	B1YEG0_EXIS2	Q7M4J7_LUCCU	C4ZPK6_THASP	A1TK22_ACIAC	A6TLW4_ALKMQ
I1QLY0_ORYGL	B9REN7_RICCO	Q0SIC7_RHOJR	K9VVU0_9CYAN	H2K2W3_STRHJ	C3Y483_BRAFL	K4KIK9_SIMAS	B8HZ41_CYAP4	A3N3W0_ACTP2	Q6X1Z4_LITPI	M4NJ37_9GAMM	G8AXE5_AZOBR	J3N129_ORYBR	I1IMP5_BRADI	E8RJF8_DESPD	Q5P185_AROAE	H1Z0A6_9EURY	Q5KXE2_GEOKA	A3DH13_CLOTH
G7WM41_METH6	C9ZAY7_STRSW	F6HLJ5_VITVI	W1P2J5_AMBTC	Q7XH61_ORYSJ	D6XZT7_BACIE	F7UX51_EEGSY	H8GLF2_METAL	Q025Y1_SOLUE	B2UAF2_RALPJ	Q38743_ANTMA	G7UQ73_PSEUP	A8LT45_DINSH	A3HTZ3_9BACT	Q8TXQ5_METKA	A4XN94_PSEMY	Q6EZM4_BACAN	Q8DX36_STRA5	A1B6L6_PARDP
F5Z449_ALTNA	A5VGY4_SPHWW	B8FCM5_DESAA	TIGD6_HUMAN	F8GFV2_NITSI	C1D6P7_LARHH	A1ASY5_PELPD	A0LAQ4_MAGMM	B8P3C7_POSPM	M0QVZ5_BOVIN	K0J4U5_AMPXN	Q2U479_ASPOR	B6QTU4_TALMQ	Q8YWC8_NOSS1	R5KS53_9FIRM	C6X5H1_FLAB3	A0L4F6_MAGMM	F4GTN1_PUSST	A5E265_LODEL
Q893W3_CLOTE	O28645_ARCFU	E6TVB5_BACCJ	Q9HHJ9_HALSA	M0V311_HORVD	K9ZC60_ANACC	K4AKD0_SETIT	Q54332_STRLI
