## Supplementary Table 4 for "Increasing transposase abundance with ocean depth correlates with a particle-associated lifestyle"

### Sheet: S3_biofilm-associated-genes_uni
Table S4: the BLAST database for biofilm-associated genes
source	abbreviation	full gene name	accession number
Uniprot	esp	Enterococcal surface protein	Q6VXF5
Uniprot	esp	Enterococcal surface protein	Q6VXF6
Uniprot	esp	Enterococcal surface protein	A0A2D0NKV2
Uniprot	esp	Enterococcal surface protein	Q9Z4N7
Uniprot	esp	Enterococcal surface protein	A0A7H9XF15
Uniprot	esp	Enterococcal surface protein	Q6VXF8
KEGG	esp	Enterococcal surface protein	K21006
KEGG	esp	Enterococcal surface protein	K21006
KEGG	esp	Enterococcal surface protein	K21006
KEGG	esp	Enterococcal surface protein	K21008
KEGG	esp	Enterococcal surface protein	K21009
KEGG	esp	Enterococcal surface protein	K21010
KEGG	esp	Enterococcal surface protein	K21008
KEGG	esp	Enterococcal surface protein	K21009
KEGG	esp	Enterococcal surface protein	K21010
KEGG	esp	Enterococcal surface protein	K21010
KEGG	esp	Enterococcal surface protein	K21009
KEGG	esp	Enterococcal surface protein	K21008
KEGG	esp	Enterococcal surface protein	K21007
KEGG	esp	Enterococcal surface protein	K21007
Uniprot	fapC	FapC amyloid-like fimbriae protein	C4IN70
Uniprot	fasA	Fimbrial protein 987P	P21413
Uniprot	lapA	Lipopolysaccharide assembly protein A	P0ACV4
Uniprot	lapA	Lipopolysaccharide assembly protein A	P0ACV5
Uniprot	lapB	Lipopolysaccharide assembly protein B	P0AB58
Uniprot	lapB	Lipopolysaccharide assembly protein B	P0AB60
Uniprot	lapB	Lipopolysaccharide assembly protein B	P0AB59
Uniprot	lapB	Lipopolysaccharide assembly protein B	P44130
KEGG	lapB	Lipopolysaccharide assembly protein B	K19804
KEGG	lapB	Lipopolysaccharide assembly protein B	K08992
KEGG	lapB	Lipopolysaccharide assembly protein B	K12543
KEGG	lapB	Lipopolysaccharide assembly protein B	K12542
KEGG	lapB	Lipopolysaccharide assembly protein B	K12542
KEGG	lapB	Lipopolysaccharide assembly protein B	K12543
Uniprot	TasA	Major biofilm matrix component	P54507
Uniprot	csgA	Major curlin subunit A	P28307
Uniprot	csgA	Major curlin subunit A	P0A1E7
Uniprot	csgA	Major curlin subunit A	P0A1E5
Uniprot	csgA	Major curlin subunit A	Q93U24
Uniprot	csgA	Major curlin subunit A	P0A1E6
Uniprot	csgB	Major curlin subunit B	P0ABK7
Uniprot	csgB	Major curlin subunit B	P0A1E9
Uniprot	csgB	Major curlin subunit B	P0A1E8
Uniprot	csgB	Major curlin subunit B	Q8Z7M3
Uniprot	csgB	Major curlin subunit B	P0ABK8
Uniprot	csgC	Major curlin subunit C	P0A1Z9
Uniprot	csgD	Major curlin subunit D	P52106
Uniprot	TapA	TasA anchoring/assembly protein	P40949
